# Prion propagation is controlled by a hierarchical network involving the nuclear Tfap2c and hnRNP K factors and the cytosolic mTORC1 complex

**DOI:** 10.1101/2024.10.21.619371

**Authors:** Stefano Sellitto, Davide Caredio, Matteo Bimbati, Giovanni Mariutti, Martina Cerisoli, Lukas Frick, Vangelis Bouris, Carlos Omar Oueslati Morales, Dalila Laura Vena, Sandesh Neupane, Federico Baroni, Kathi Ging, Jiang-An Yin, Elena De Cecco, Andrea Armani, Adriano Aguzzi

**Affiliations:** Institute of Neuropathology, University of Zurich, Schmelzbergstrasse 12, CH-8091 Zurich, Switzerland; Department of Biomedical Sciences, University of Padova, Via Ugo Bassi 58/B - 35131 Padova, Italy

## Abstract

Heterogeneous Nuclear Ribonucleoprotein K (hnRNP K) is a limiting factor for prion propagation. However, little is known about the function of hnRNP K except that it is essential to cell survival. Here, we performed a synthetic-viability CRISPR ablation screen to identify epistatic interactors of *HNRNPK*. We found that deletion of Transcription Factor AP-2γ (*TFAP2C*) suppressed the death of hnRNP K-depleted LN-229 and U-251 MG cells, whereas its overexpression hypersensitized cells to hnRNP K loss. *HNRNPK* ablation decreased cellular ATP, downregulated genes related to lipid and glucose metabolism, and enhanced autophagy. Co-occurrent deletion of *TFAP2C* reversed these effects, restoring transcriptional balance and alleviating energy deficiency. We linked *HNRNPK* and *TFAP2C* interaction to mTOR signaling, observing that *HNRNPK* ablation inhibited mTORC1 activity through downregulation of mTOR and Rptor, while *TFAP2C* overexpression enhanced mTORC1 downstream functions. In prion-infected cells, *TFAP2C* activation reduced prion levels and countered the increased prion propagation caused by *HNRNPK* suppression. Short-term pharmacological inhibition of mTOR also elevated prion levels and partially mimicked the effects of *HNRNPK* silencing. Our study identifies *TFAP2C* as a genetic interactor of *HNRNPK*, implicates their roles in mTOR metabolic regulation, and establishes a causative link between these activities and prion propagation.
