## Supplementary Table 1 for "Prion propagation is controlled by a hierarchical network involving the nuclear Tfap2c and hnRNP K factors and the cytosolic mTORC1 complex"

### Sheet: HNRNPK_intronic_guides
sgRNA sequence	PAM	Chromo-some	Strand	Cut location	Target region	Target (CRISPOR)	Target super-category	Combined rank	Specificity rank	Efficacy rank	Efficacy score (Azimuth 2.0 score)	GuideScan specificity score	CRISPOR 3MM specificity score	CRISPOR 4MM specificity score	CRISPOR CFD specificity score	Number of 0MM off-targets (CRISPOR)	Number of 1MM off-targets (CRISPOR)	Number of 2MM sites (Guide-Scan)	Number of 2MM off-target sites (CRISPOR)	Number of 3MM sites (Guide-Scan)	Number of 3MM off-target sites (CRISPOR)	Number of 4MM off-target sites (CRISPOR)	Criteria of Graf et al., 2019 (CRISPOR)	Nearest HNRNPK coding sequence	Distance to nearest HNRNPK CDS	Distance to upstream HNRNPK TSS	Distance to main HNRNPK TSS	Distance to RMI1 TSS	Overlaps with genes	Overlaps with transcripts	Overlaps with exons	Overlaps with CDSs
CACGTCAATCAAGGCGACGG	AGG	chr9	+	83980340	Upstream of the main TSS	intron:HNRNPK	Upstream of the main TSS	3	13	2	0.6875	1	0.989063	0.305296	98	0	0	0	0	0	1	76	GrafOK	CDS1	-2086	257	-130	-483	HNRNPK	HNRNPK
TACGTGCCAAAACGGTCGAT	AGG	chr9	+	83979137	Upstream of CDS1	intron:HNRNPK	5' UTR	4	4	24	0.6359	1	1	0.558224	99	0	0	0	0	0	0	9	GrafOK	CDS1	-883	1460	1069	-1686	HNRNPK	HNRNPK
AGTGGCGGTTCACTACAGCA	AGG	chr9	+	83977502	Between CDS2 and CDS3	intron:HNRNPK	Intron or UTR	5	32	6	0.6779	0.585202	0.587235	0.111616	93	0	0	0	1	5	4	56	GrafOK	CDS2	186	3095	2704	-3321	HNRNPK	HNRNPK
TCGTTTGGGTGGGCAACTCA	CGG	chr9	+	83975293	Between CDS4 and CDS6	intergenic:HNRNPK-RP11-575L7.8/HNRNPK	Intron or UTR	6	8	31	0.6173	0.519207	0.505741	0.203078	96	0	0	0	0	5	6	42	GrafOK	CDS4	168	5304	4913	-5530	HNRNPK	HNRNPK
GCTGCACTTAGTGGTAGACA	AGG	chr9	-	83971799	Between CDS10 and CDS11	intron:HNRNPK	Intron or UTR	20	36	37	0.5947	0.663641	0.610593	0.100088	92	0	0	0	2	8	11	87	GrafOK	CDS11	-71	8798	8407	-9024	HNRNPK	HNRNPK
AACGCTCCCTAAACCTGTCA	AGG	chr9	+	83970465	Between CDS15 and CDS18	intron:HNRNPK	Intron or UTR	23	17	64	0.5476	0.645795	0.641346	0.145435	94	0	0	0	0	5	6	65	GrafOK	CDS18	-132	10132	9741	-10358	HNRNPK	HNRNPK	HNRNPK
